# High-resolution Expression Profiling of Selected Gene Sets during Plant Immune Activation

**DOI:** 10.1101/775973

**Authors:** Pingtao Ding, Bruno Pok Man Ngou, Oliver J. Furzer, Toshiyuki Sakai, Ram Krishna Shrestha, Dan MacLean, Jonathan D. G. Jones

## Abstract

Sequence capture followed by next-generation sequencing has broad applications in cost-effective exploration of biological processes at high resolution [1, 2]. Genome-wide RNA sequencing (RNA-seq) over a time course can reveal the dynamics of differential gene expression. However, in many cases, only a limited set of genes are of interest, and are repeatedly used as markers for certain biological processes. Sequence capture can help generate high-resolution quantitative datasets to assess changes in abundance of selected genes. We previously used sequence capture to accelerate *Resistance* gene cloning [1, 3, 4], investigate immune receptor gene diversity [5] and investigate pathogen diversity and evolution [6, 7].

The plant immune system involves detection of pathogens via both cell-surface and intracellular receptors. Both receptor classes can induce transcriptional reprogramming that elevates disease resistance [8]. To assess differential gene expression during plant immunity, we developed and deployed quantitative sequence capture (CAP-I). We designed and synthesized biotinylated single-strand RNA bait libraries targeted to a subset of defense genes, and generated sequence capture data from 99 RNA-seq libraries. We built a data processing pipeline to quantify the RNA-CAP-I-seq data, and visualize differential gene expression. Sequence capture in combination with quantitative RNA-seq enabled cost-effective assessment of the expression profile of a specified subset of genes. Quantitative sequence capture is not limited to RNA-seq or any specific organism and can potentially be incorporated into automated platforms for high-throughput sequencing.
