## Supplementary material for "High-resolution Expression Profiling of Selected Gene Sets during Plant Immune Activation": Table_S1

### Sheet: ERGs and Control Genes
AGI	Gene Symbol	Category	Full Name	Function in Brief	Symbol Resource	expression data	in leaf
AT1G01680	PUB54	ERG	Plant U-box 54	E3 ligase	doi: 10.1042/BJ20071568	doi: 10.1042/BJ20071568	low expresion
AT1G19250	FMO1	ERG	Flavin-dependent Monooxygenase 1	pipecolate N-hydroxylase		doi: 10.1105/tpc.105.039982
AT1G35210	AT1G35210	ERG	NA	hypothetical protein, UV-B induced gene		doi: 10.1111/j.1365-2958.2008.06147.x
AT1G43910	AT1G43910	ERG	NA	P-loop containing nucleoside triphosphate hydrolases superfamily protein, response to ABA
AT1G53620	AT1G53620	ERG	NA	transmembrane protein, induced by hypoxia	doi: 10.1104/pp.111.172486
AT1G53625	AT1G53625	ERG	NA	hypothetical protein
AT1G65483	AT1G65483	ERG	NA	hypothetical protein
AT1G68200	CDM1	ERG	Callose Defective Microspore 1	zinc-finger C-x8-C-x5-C-x3-H type family protein, C3H15	doi: 10.1104/pp.113.233387 doi: 10.1111/tpj.12667
AT1G73805	SARD1	ERG	Systemic Acquired Resistance Deficient 1	calmodulin-binding protein 60 family h (CBP60h)
AT1G74710	ICS1	ERG	Isochorismate Synthase 1	isochorismate synthase
AT2G04430	NUDT5	ERG	Nudix/MutT hydrolase homolog 5	MutT or Nudix hydrolase homolog		doi: 10.1074/jbc.M503536200
AT2G04450	NUDT6	ERG	Nudix/MutT hydrolase homolog 6	MutT or Nudix hydrolase homolog		doi: 10.1074/jbc.M503536200 doi: 10.1105/tpc.105.039982
AT2G14610	PR1	ERG	Pathogenesis-Related protein 1	pathogenesis-related protein, cysteine-rich secretory proteins, antigen 5, and pathogenesis-related 1 proteins (CAP)-derived peptide (CAPE) 9, CAPE9	doi: 10.1093/jxb/erv263
AT2G24850	TAT3	ERG	Tyrosine Aminotransferase 3	tyrosine aminotransferase, JA induced NPR1-dependent expression	doi: 10.1093/jxb/err358
AT2G26400	ARD3	ERG	Acireductone Dioxygenase 3	acireductone dioxygenase
AT2G30770	CYP71A13	ERG	Cytochrome P450, family 71, subfamily A, polypeptide 13	putative cytochrome P450
AT2G45760	BAP2	ERG	BON association protein 2	a protein that is similar to BONZAI1-binding protein BAP1
AT3G10815	AT3G10815	ERG	NA	putative RING/U-box superfamily protein
AT3G13100	MRP7	ERG	multidrug resistance-associated protein 7	ATP-binding cassette (ABC) transporters C type 7 (ABCC7)		doi: 10.1105/tpc.105.039982
AT3G13433	AT3G13433	ERG	NA	transmembrane protein
AT3G13610	F6'H1	ERG	Feruloyl-CoA 6′-Hydroxylase 1	2-oxoglutarate (2OG) and Fe(II)-dependent oxygenase superfamily protein	doi: 10.1038/s41589-018-0019-2 doi: 10.1073/pnas.1820691116
AT3G26830	PAD3	ERG	Phytoalexin Deficient 3	cytochrome P450 superfamily protein, CYP71B15
AT3G52430	PAD4	ERG	Phytoalexin Deficient 4	alpha/beta-hydrolases superfamily protein		doi: 10.1105/tpc.105.039982
AT3G57950	AT3G57950	ERG	NA	cotton fiber protein
AT4G11370	RHA1A	ERG	RING-H2 finger A1A	RING-H2 finger protein RHA1a
AT4G12720	NUDT7	ERG	Nudix/MutT hydrolase homolog 7	MutT or Nudix hydrolase homolog
AT4G21840	MSRB8	ERG	Methionine Sulfoxide Reductase B8	methionine sulfoxide reductase; involved in tolerance to oxidative stress
AT4G39030	EDS5	ERG	Enhanced Disease Susceptibility 5	MATE family isochorismate transporter protein
AT5G13320	PBS3	ERG	AvrPphB Susceptible 3	GH3.12 IC-9-Glu pyruvoyl-glutamate lyase		doi: 10.1126/science.aaw1720 doi: 10.1101/601948
AT5G26690	HIPP02	ERG	Heavy-metal-associated Isoprenylated Plant Protein 2	heavy metal transport/detoxification superfamily protein cluster V
AT5G39670	CML46	ERG	Calmodulin-like 46	calcium-binding EF-hand family protein
AT5G42380	CML37	ERG	Calmodulin-like 37	calcium-binding EF-hand family protein
AT5G52730	HIPP11	ERG	Heavy-metal-associated Isoprenylated Plant Protein 11	heavy metal transport/detoxification superfamily protein cluster V; copper transport protein family
AT5G55450	nsLTP4.4	ERG	non-specific Lipid Transfer Protein 4.4	Bifunctional inhibitor/lipid-transfer protein/seed storage 2S albumin superfamily protein		doi: 10.1371/journal.pone.0130204 doi: 10.1105/tpc.105.039982
AT5G64810	WRKY51	ERG	WRKY DNA-binding protein 51	WRKY DNA-binding protein
AT1G07160	AP2C2	cotrol	Arabidopsis Protein Phosphatase 2C 2	protein phosphatase 2C (PP2C) family protein	doi: 10.1371/journal.pone.0015357	doi: 10.1186/1471-2164-9-550	low expresion
AT1G07920	AT1G07920	cotrol	NA	GTP-binding elongation factor Tu family protein
AT1G32640	MYC2	cotrol	cellular Myelocytomatosis transcription factor-like 2	basic helix-loop-helix (bHLH) DNA-binding family protein
AT1G51920	AT1G51920	cotrol	NA	transmembrane protein, activated by ANAC012	doi: 10.1111/j.1365-313X.2007.03109.x
AT1G59860	HSP17.6A-CI	cotrol	Heat Shock Protein 17.6 A in Class I	HSP20-like chaperones superfamily protein	doi: 10.1105/tpc.106.048165
AT1G77120	ADH1	cotrol	Alcohol Dehydrogenase 1	alcohol dehydrogenase
AT2G17740	VLG	cotrol	Vacuoleless Gametophytes	cysteine/histidine-rich C1 domain family protein	doi: 10.1111/tpj.13486	doi: 10.1016/j.cell.2006.02.047
AT2G19190	FRK1	cotrol	Flg22-induced Receptor-like Kinase 1
AT3G27850	RPL12-C	cotrol	Ribosomal Protein L12-C	50S ribosomal protein L12-C
AT3G45140	LOX2	cotrol	Lipoxygenase 2	chloroplast lipoxygenase required for wound-induced jasmonic acid accumulation in Arabidopsis
AT4G01250	WRKY22	cotrol	WRKY DNA-binding protein 22	WRKY family transcription factor
AT4G05320	UBQ10	cotrol	polyubiquitin 10	polyubiquitin ecoding gene contains tandem repeats of the 228 bp of which repeat encodes a ubiquitin monomer; induced by salicylic acid; independent of NPR1 for their induction by salicylic acid
AT4G18960	AG	cotrol	Agamouse	K-box region and MADS-box transcription factor family floral homeotic protein
AT4G28410	RSA1	cotrol	Root Sytem Architecture 1	tyrosine transaminase family protein
AT5G03840	TFL1	cotrol	Terminal Flower 1	PEBP (phosphatidylethanolamine-binding protein) family protein
AT5G09810	ACT7	cotrol	Actin 7	actin
AT5G44420	PDF1.2A	cotrol	Plant Defensin 1.2A	plant defensin
