## Supplementary material for "High-resolution Expression Profiling of Selected Gene Sets during Plant Immune Activation": Table_S7

### Sheet: Sheet1
source	term_name	term_id	cluster	adjusted_p_value	negative_log10_of_adjusted_p_value	term_size	query_size	intersection_size	effective_domain_size	intersections
GO:BP	systemic acquired resistance	GO:0009627	I	7.69e-08	7.11422	79	23	6	22991	AT3G52430,AT1G73805,AT1G74710,AT2G14610,AT1G19250,AT5G13320
GO:BP	salicylic acid biosynthetic process	GO:0009697	I	1.71754e-06	5.76509	19	23	4	22991	AT3G52430,AT1G73805,AT1G74710,AT4G39030
GO:BP	benzene-containing compound metabolic process	GO:0042537	I	5.31488e-06	5.27451	73	23	5	22991	AT3G52430,AT1G73805,AT1G74710,AT4G39030,AT5G13320
GO:BP	antibiotic biosynthetic process	GO:0017000	I	1.57982e-05	4.80139	32	23	4	22991	AT3G52430,AT1G73805,AT1G74710,AT4G39030
GO:BP	defense response, incompatible interaction	GO:0009814	I	1.70697e-05	4.76777	193	23	6	22991	AT3G52430,AT1G73805,AT1G74710,AT2G14610,AT1G19250,AT5G13320
GO:BP	phenol-containing compound biosynthetic process	GO:0046189	I	1.79654e-05	4.74556	33	23	4	22991	AT3G52430,AT1G73805,AT1G74710,AT4G39030
GO:BP	response to external stimulus	GO:0009605	I	1.9027e-05	4.72063	1809	23	12	22991	AT3G52430,AT1G73805,AT2G04450,AT1G43910,AT1G74710,AT2G14610,AT3G13100,AT1G19250,AT5G64810,AT4G39030,AT5G13320,AT3G13610
GO:BP	innate immune response	GO:0045087	I	4.29452e-05	4.36709	389	23	7	22991	AT3G52430,AT1G73805,AT1G74710,AT2G14610,AT1G19250,AT4G39030,AT5G13320
GO:BP	immune response	GO:0006955	I	4.93331e-05	4.30686	397	23	7	22991	AT3G52430,AT1G73805,AT1G74710,AT2G14610,AT1G19250,AT4G39030,AT5G13320
GO:BP	salicylic acid metabolic process	GO:0009696	I	8.45841e-05	4.07271	48	23	4	22991	AT3G52430,AT1G73805,AT1G74710,AT4G39030
GO:BP	defense response to bacterium	GO:0042742	I	8.89839e-05	4.05069	433	23	7	22991	AT3G52430,AT1G73805,AT1G74710,AT1G19250,AT5G64810,AT4G39030,AT5G13320
GO:BP	immune system process	GO:0002376	I	9.03869e-05	4.04389	434	23	7	22991	AT3G52430,AT1G73805,AT1G74710,AT2G14610,AT1G19250,AT4G39030,AT5G13320
GO:BP	regulation of defense response	GO:0031347	I	0.000130131	3.88562	272	23	6	22991	AT3G52430,AT1G73805,AT1G74710,AT1G19250,AT4G39030,AT5G13320
GO:BP	response to external biotic stimulus	GO:0043207	I	0.00017739	3.75107	1368	23	10	22991	AT3G52430,AT1G73805,AT2G04450,AT1G74710,AT2G14610,AT3G13100,AT1G19250,AT5G64810,AT4G39030,AT5G13320
GO:BP	response to other organism	GO:0051707	I	0.00017739	3.75107	1368	23	10	22991	AT3G52430,AT1G73805,AT2G04450,AT1G74710,AT2G14610,AT3G13100,AT1G19250,AT5G64810,AT4G39030,AT5G13320
GO:BP	response to biotic stimulus	GO:0009607	I	0.000193683	3.71291	1381	23	10	22991	AT3G52430,AT1G73805,AT2G04450,AT1G74710,AT2G14610,AT3G13100,AT1G19250,AT5G64810,AT4G39030,AT5G13320
GO:BP	response to bacterium	GO:0009617	I	0.000248237	3.60513	504	23	7	22991	AT3G52430,AT1G73805,AT1G74710,AT1G19250,AT5G64810,AT4G39030,AT5G13320
GO:BP	response to hypoxia	GO:0001666	I	0.000291018	3.53608	65	23	4	22991	AT3G52430,AT1G19250,AT5G13320,AT1G53620
GO:BP	phenol-containing compound metabolic process	GO:0018958	I	0.000309588	3.50922	66	23	4	22991	AT3G52430,AT1G73805,AT1G74710,AT4G39030
GO:BP	programmed cell death	GO:0012501	I	0.000309937	3.50873	164	23	5	22991	AT3G52430,AT1G73805,AT1G19250,AT5G13320,AT3G13610
GO:BP	response to decreased oxygen levels	GO:0036293	I	0.000415991	3.38092	71	23	4	22991	AT3G52430,AT1G19250,AT5G13320,AT1G53620
GO:BP	response to oxygen levels	GO:0070482	I	0.000440169	3.35638	72	23	4	22991	AT3G52430,AT1G19250,AT5G13320,AT1G53620
GO:BP	defense response	GO:0006952	I	0.000508405	3.29379	1533	23	10	22991	AT3G52430,AT1G73805,AT1G74710,AT2G14610,AT2G30770,AT1G19250,AT2G45760,AT5G64810,AT4G39030,AT5G13320
GO:BP	antibiotic metabolic process	GO:0016999	I	0.000658188	3.18165	191	23	5	22991	AT3G52430,AT1G73805,AT1G74710,AT4G39030,AT5G13320
GO:BP	plant-type hypersensitive response	GO:0009626	I	0.000780525	3.10761	83	23	4	22991	AT3G52430,AT1G73805,AT1G19250,AT5G13320
GO:BP	cell death	GO:0008219	I	0.00078584	3.10467	198	23	5	22991	AT3G52430,AT1G73805,AT1G19250,AT5G13320,AT3G13610
GO:BP	host programmed cell death induced by symbiont	GO:0034050	I	0.000819009	3.08671	84	23	4	22991	AT3G52430,AT1G73805,AT1G19250,AT5G13320
GO:BP	response to stress	GO:0006950	I	0.000847709	3.07175	3696	23	14	22991	AT3G52430,AT1G73805,AT1G43910,AT1G74710,AT2G14610,AT2G30770,AT1G19250,AT2G45760,AT5G64810,AT4G39030,AT5G13320,AT1G53620,AT4G21840,AT3G13610
GO:BP	cellular response to antibiotic	GO:0071236	I	0.000858885	3.06607	85	23	4	22991	AT3G52430,AT2G04450,AT5G13320,AT3G13610
GO:BP	regulation of response to stress	GO:0080134	I	0.00123464	2.90846	400	23	6	22991	AT3G52430,AT1G73805,AT1G74710,AT1G19250,AT4G39030,AT5G13320
GO:BP	positive regulation of response to biotic stimulus	GO:0002833	I	0.00200104	2.69874	105	23	4	22991	AT3G52430,AT1G73805,AT1G19250,AT5G13320
GO:BP	cellular response to hypoxia	GO:0071456	I	0.002052	2.68782	30	23	3	22991	AT1G19250,AT5G13320,AT1G53620
GO:BP	multi-organism cellular process	GO:0044764	I	0.0022389	2.64996	108	23	4	22991	AT3G52430,AT1G73805,AT1G19250,AT5G13320
GO:BP	positive regulation of response to external stimulus	GO:0032103	I	0.0022389	2.64996	108	23	4	22991	AT3G52430,AT1G73805,AT1G19250,AT5G13320
GO:BP	positive regulation of multi-organism process	GO:0043902	I	0.0022389	2.64996	108	23	4	22991	AT3G52430,AT1G73805,AT1G19250,AT5G13320
GO:BP	cellular response to oxygen levels	GO:0071453	I	0.0025036	2.60143	32	23	3	22991	AT1G19250,AT5G13320,AT1G53620
GO:BP	cellular response to decreased oxygen levels	GO:0036294	I	0.0025036	2.60143	32	23	3	22991	AT1G19250,AT5G13320,AT1G53620
GO:BP	positive regulation of defense response	GO:0031349	I	0.00268106	2.57169	113	23	4	22991	AT3G52430,AT1G73805,AT1G19250,AT5G13320
GO:BP	monocarboxylic acid biosynthetic process	GO:0072330	I	0.00371392	2.43017	272	23	5	22991	AT3G52430,AT1G73805,AT1G74710,AT1G19250,AT4G39030
GO:BP	regulation of response to stimulus	GO:0048583	I	0.00377547	2.42303	759	23	7	22991	AT3G52430,AT1G73805,AT2G04450,AT1G74710,AT1G19250,AT4G39030,AT5G13320
GO:BP	multi-organism process	GO:0051704	I	0.00433229	2.36328	1941	23	10	22991	AT3G52430,AT1G73805,AT2G04450,AT1G74710,AT2G14610,AT3G13100,AT1G19250,AT5G64810,AT4G39030,AT5G13320
GO:BP	cellular response to drug	GO:0035690	I	0.00467685	2.33005	130	23	4	22991	AT3G52430,AT2G04450,AT5G13320,AT3G13610
GO:BP	defense response to other organism	GO:0098542	I	0.00507375	2.29467	1134	23	8	22991	AT3G52430,AT1G73805,AT1G74710,AT2G14610,AT1G19250,AT5G64810,AT4G39030,AT5G13320
GO:BP	positive regulation of response to stimulus	GO:0048584	I	0.0055965	2.25208	296	23	5	22991	AT3G52430,AT1G73805,AT2G04450,AT1G19250,AT5G13320
GO:BP	monocarboxylic acid metabolic process	GO:0032787	I	0.00765683	2.11595	550	23	6	22991	AT3G52430,AT1G73805,AT1G74710,AT1G19250,AT4G39030,AT5G13320
GO:BP	positive regulation of response to drug	GO:2001025	I	0.00842632	2.07436	6	23	2	22991	AT3G52430,AT2G04450
GO:BP	positive regulation of cellular response to drug	GO:2001040	I	0.00842632	2.07436	6	23	2	22991	AT3G52430,AT2G04450
GO:BP	positive regulation of salicylic acid mediated signaling pathway	GO:0080151	I	0.00842632	2.07436	6	23	2	22991	AT3G52430,AT2G04450
GO:MF	ADP-ribose diphosphatase activity	GO:0047631	I	0.00911098	2.04043	10	22	2	20815	AT2G04450,AT2G04430
GO:BP	organic acid biosynthetic process	GO:0016053	I	0.00937471	2.02804	570	23	6	22991	AT3G52430,AT1G73805,AT1G74710,AT2G26400,AT1G19250,AT4G39030
GO:BP	carboxylic acid biosynthetic process	GO:0046394	I	0.00937471	2.02804	570	23	6	22991	AT3G52430,AT1G73805,AT1G74710,AT2G26400,AT1G19250,AT4G39030
GO:BP	response to antibiotic	GO:0046677	I	0.0103161	1.98649	336	23	5	22991	AT3G52430,AT2G04450,AT4G39030,AT5G13320,AT3G13610
GO:MF	NADH pyrophosphatase activity	GO:0035529	I	0.0133457	1.87466	12	22	2	20815	AT2G04450,AT2G04430
GO:BP	leaf abscission	GO:0060866	I	0.01571	1.80382	8	23	2	22991	AT3G52430,AT1G74710
GO:BP	negative regulation of defense response	GO:0031348	I	0.0161227	1.79256	59	23	3	22991	AT3G52430,AT1G74710,AT4G39030
GO:BP	regulation of response to biotic stimulus	GO:0002831	I	0.0195594	1.70864	187	23	4	22991	AT3G52430,AT1G73805,AT1G19250,AT5G13320
GO:BP	response to organic cyclic compound	GO:0014070	I	0.0200529	1.69782	386	23	5	22991	AT3G52430,AT2G04450,AT2G14610,AT4G39030,AT5G13320
GO:BP	salicylic acid mediated signaling pathway	GO:0009863	I	0.0205957	1.68622	64	23	3	22991	AT3G52430,AT2G04450,AT5G13320
GO:BP	response to drug	GO:0042493	I	0.0208597	1.68069	657	23	6	22991	AT3G52430,AT2G04450,AT2G14610,AT4G39030,AT5G13320,AT3G13610
GO:BP	regulation of response to external stimulus	GO:0032101	I	0.0216832	1.66388	192	23	4	22991	AT3G52430,AT1G73805,AT1G19250,AT5G13320
GO:BP	drug metabolic process	GO:0017144	I	0.0219487	1.65859	663	23	6	22991	AT3G52430,AT1G73805,AT1G74710,AT2G26400,AT4G39030,AT5G13320
GO:BP	cellular response to salicylic acid stimulus	GO:0071446	I	0.0281247	1.55091	71	23	3	22991	AT3G52430,AT2G04450,AT5G13320
GO:BP	response to stimulus	GO:0050896	I	0.0288106	1.54045	6521	23	16	22991	AT3G52430,AT1G73805,AT2G04450,AT1G43910,AT1G74710,AT2G14610,AT2G30770,AT3G13100,AT1G19250,AT2G45760,AT5G64810,AT4G39030,AT5G13320,AT1G53620,AT4G21840,AT3G13610
GO:BP	hormone biosynthetic process	GO:0042446	I	0.0319009	1.4962	212	23	4	22991	AT3G52430,AT1G73805,AT1G74710,AT4G39030
GO:BP	cellular response to stress	GO:0033554	I	0.0361401	1.44201	1077	23	7	22991	AT3G52430,AT1G73805,AT1G43910,AT1G19250,AT5G13320,AT1G53620,AT3G13610
GO:BP	regulation of salicylic acid biosynthetic process	GO:0080142	I	0.0369406	1.4325	12	23	2	22991	AT3G52430,AT1G73805
GO:BP	response to salicylic acid	GO:0009751	I	0.0415975	1.38093	227	23	4	22991	AT3G52430,AT2G04450,AT4G39030,AT5G13320
GO:MF	nucleotide diphosphatase activity	GO:0004551	I	0.0422194	1.37449	21	22	2	20815	AT2G04450,AT2G04430
GO:BP	organic hydroxy compound biosynthetic process	GO:1901617	I	0.0437686	1.35884	230	23	4	22991	AT3G52430,AT1G73805,AT1G74710,AT4G39030
GO:BP	carboxylic acid metabolic process	GO:0019752	I	0.0442516	1.35407	1112	23	7	22991	AT3G52430,AT1G73805,AT1G74710,AT2G26400,AT1G19250,AT4G39030,AT5G13320
GO:BP	small molecule biosynthetic process	GO:0044283	I	0.046573	1.33187	759	23	6	22991	AT3G52430,AT1G73805,AT1G74710,AT2G26400,AT1G19250,AT4G39030
KEGG	MAPK signaling pathway - plant	KEGG:04016	II	0.00408966	2.38831	134	5	3	4851	AT2G19190,AT4G01250,AT3G26830
KEGG	Plant-pathogen interaction	KEGG:04626	II	0.00829579	2.08114	170	5	3	4851	AT2G19190,AT4G01250,AT5G42380
GO:BP	response to reactive oxygen species	GO:0000302	II	0.0453463	1.34346	184	12	3	22991	AT4G12720,AT1G59860,AT5G42380
GO:MF	dihydrocamalexic acid decarboxylase activity	GO:0010298	II	0.04994	1.30155	1	10	1	20815	AT3G26830
GO:BP	response to wounding	GO:0009611	Ⅲ	2.90052e-05	4.53752	203	13	5	22991	AT5G09810,AT3G45140,AT1G32640,AT5G44420,AT2G24850
GO:BP	response to organic substance	GO:0010033	Ⅲ	0.000157196	3.80356	2204	13	9	22991	AT3G27850,AT5G09810,AT1G77120,AT4G05320,AT3G45140,AT1G32640,AT5G03840,AT5G44420,AT2G24850
GO:BP	response to chemical	GO:0042221	Ⅲ	0.000242649	3.61502	3203	13	10	22991	AT3G27850,AT5G09810,AT1G07920,AT1G77120,AT4G05320,AT3G45140,AT1G32640,AT5G03840,AT5G44420,AT2G24850
GO:BP	response to hormone	GO:0009725	Ⅲ	0.000744985	3.12785	1858	13	8	22991	AT3G27850,AT5G09810,AT1G77120,AT4G05320,AT3G45140,AT1G32640,AT5G44420,AT2G24850
GO:BP	response to endogenous stimulus	GO:0009719	Ⅲ	0.000865862	3.06255	1895	13	8	22991	AT3G27850,AT5G09810,AT1G77120,AT4G05320,AT3G45140,AT1G32640,AT5G44420,AT2G24850
WP	Flower Development	WP:WP618	Ⅲ	0.00150811	2.82157	17	2	2	567	AT4G18960,AT5G03840
GO:BP	response to jasmonic acid	GO:0009753	Ⅲ	0.00389827	2.40913	245	13	4	22991	AT3G45140,AT1G32640,AT5G44420,AT2G24850
GO:BP	response to oxygen-containing compound	GO:1901700	Ⅲ	0.00886849	2.05215	1785	13	7	22991	AT1G77120,AT4G05320,AT3G45140,AT1G32640,AT5G03840,AT5G44420,AT2G24850
GO:BP	response to purine-containing compound	GO:0014074	Ⅲ	0.00907345	2.04223	12	13	2	22991	AT1G77120,AT1G32640
GO:BP	response to stimulus	GO:0050896	Ⅲ	0.0189923	1.72142	6521	13	11	22991	AT3G27850,AT5G09810,AT1G07920,AT1G77120,AT4G05320,AT3G45140,AT1G32640,AT5G03840,AT5G44420,AT5G55450,AT2G24850
GO:BP	response to acid chemical	GO:0001101	Ⅲ	0.0216035	1.66548	1338	13	6	22991	AT1G77120,AT4G05320,AT3G45140,AT1G32640,AT5G44420,AT2G24850
KEGG	Tyrosine metabolism	KEGG:00350	Ⅲ	0.0274588	1.56132	40	7	2	4851	AT1G77120,AT2G24850
KEGG	alpha-Linolenic acid metabolism	KEGG:00592	Ⅲ	0.0332108	1.47872	44	7	2	4851	AT1G77120,AT3G45140
