## Supplementary material for "High-resolution Expression Profiling of Selected Gene Sets during Plant Immune Activation": Table_S8

### Sheet: Sheet1
SeqID	SampleID		P5in		P7in
Seq001	RNA001	P5-1	aaccatgga	P7-1	cggttggtt
Seq002	RNA002	P5-2	aaccgccaa	P7-1	cggttggtt
Seq003	RNA003	P5-3	ccatagacg	P7-1	cggttggtt
Seq004	RNA004	P5-4	ccattgcat	P7-1	cggttggtt
Seq005	RNA005	P5-5	ggatatcct	P7-1	cggttggtt
Seq006	RNA006	P5-6	ggcgaatca	P7-1	cggttggtt
Seq007	RNA007	P5-7	ttgagagcg	P7-1	cggttggtt
Seq008	RNA008	P5-8	ttgctgcgt	P7-1	cggttggtt
Seq009	RNA009	P5-1	aaccatgga	P7-2	acttcggtt
Seq010	RNA010	P5-2	aaccgccaa	P7-2	acttcggtt
Seq011	RNA011	P5-3	ccatagacg	P7-2	acttcggtt
Seq012	RNA012	P5-4	ccattgcat	P7-2	acttcggtt
Seq013	RNA013	P5-5	ggatatcct	P7-2	acttcggtt
Seq014	RNA014	P5-6	ggcgaatca	P7-2	acttcggtt
Seq015	RNA015	P5-7	ttgagagcg	P7-2	acttcggtt
Seq016	RNA016	P5-8	ttgctgcgt	P7-2	acttcggtt
Seq017	RNA017	P5-1	aaccatgga	P7-3	atggttctt
Seq018	RNA018	P5-2	aaccgccaa	P7-3	atggttctt
Seq019	RNA019	P5-3	ccatagacg	P7-3	atggttctt
Seq020	RNA020	P5-4	ccattgcat	P7-3	atggttctt
Seq021	RNA021	P5-5	ggatatcct	P7-3	atggttctt
Seq022	RNA022	P5-6	ggcgaatca	P7-3	atggttctt
Seq023	RNA023	P5-7	ttgagagcg	P7-3	atggttctt
Seq024	RNA024	P5-8	ttgctgcgt	P7-3	atggttctt
Seq025	RNA025	P5-1	aaccatgga	P7-4	tggagatgg
Seq026	RNA026	P5-2	aaccgccaa	P7-4	tggagatgg
Seq027	RNA027	P5-3	ccatagacg	P7-4	tggagatgg
Seq028	RNA028	P5-4	ccattgcat	P7-4	tggagatgg
Seq029	RNA029	P5-5	ggatatcct	P7-4	tggagatgg
Seq030	RNA030	P5-6	ggcgaatca	P7-4	tggagatgg
Seq031	RNA031	P5-7	ttgagagcg	P7-4	tggagatgg
Seq032	RNA032	P5-8	ttgctgcgt	P7-4	tggagatgg
Seq033	RNA033	P5-1	aaccatgga	P7-5	tctctgagg
Seq034	RNA034	P5-2	aaccgccaa	P7-5	tctctgagg
Seq035	RNA035	P5-3	ccatagacg	P7-5	tctctgagg
Seq036	RNA036	P5-4	ccattgcat	P7-5	tctctgagg
Seq037	RNA037	P5-5	ggatatcct	P7-5	tctctgagg
Seq038	RNA038	P5-6	ggcgaatca	P7-5	tctctgagg
Seq039	RNA039	P5-7	ttgagagcg	P7-5	tctctgagg
Seq040	RNA040	P5-8	ttgctgcgt	P7-5	tctctgagg
Seq041	RNA041	P5-1	aaccatgga	P7-6	tggttcagg
Seq042	RNA042	P5-2	aaccgccaa	P7-6	tggttcagg
Seq043	RNA043	P5-3	ccatagacg	P7-6	tggttcagg
Seq044	RNA044	P5-4	ccattgcat	P7-6	tggttcagg
Seq045	RNA045	P5-5	ggatatcct	P7-6	tggttcagg
Seq046	RNA046	P5-6	ggcgaatca	P7-6	tggttcagg
Seq047	RNA047	P5-7	ttgagagcg	P7-6	tggttcagg
Seq048	RNA048	P5-8	ttgctgcgt	P7-6	tggttcagg
Seq049	RNA049	P5-1	aaccatgga	P7-7	tacggatcc
Seq050	RNA050	P5-2	aaccgccaa	P7-7	tacggatcc
Seq051	RNA051	P5-3	ccatagacg	P7-7	tacggatcc
Seq052	RNA052	P5-4	ccattgcat	P7-7	tacggatcc
Seq053	RNA053	P5-5	ggatatcct	P7-7	tacggatcc
Seq054	RNA054	P5-6	ggcgaatca	P7-7	tacggatcc
Seq055	RNA055	P5-7	ttgagagcg	P7-7	tacggatcc
Seq056	RNA056	P5-8	ttgctgcgt	P7-7	tacggatcc
Seq057	RNA057	P5-1	aaccatgga	P7-8	ccaaccgcc
Seq058	RNA058	P5-2	aaccgccaa	P7-8	ccaaccgcc
Seq059	RNA059	P5-3	ccatagacg	P7-8	ccaaccgcc
Seq060	RNA060	P5-4	ccattgcat	P7-8	ccaaccgcc
Seq061	RNA061	P5-5	ggatatcct	P7-8	ccaaccgcc
Seq062	RNA062	P5-6	ggcgaatca	P7-8	ccaaccgcc
Seq063	RNA063	P5-7	ttgagagcg	P7-8	ccaaccgcc
Seq064	RNA064	P5-8	ttgctgcgt	P7-8	ccaaccgcc
Seq065	RNA065	P5-1	aaccatgga	P7-9	gaactataa
Seq066	RNA066	P5-2	aaccgccaa	P7-9	gaactataa
Seq067	RNA067	P5-3	ccatagacg	P7-9	gaactataa
Seq068	RNA068	P5-4	ccattgcat	P7-9	gaactataa
Seq069	RNA069	P5-5	ggatatcct	P7-9	gaactataa
Seq070	RNA070	P5-6	ggcgaatca	P7-9	gaactataa
Seq071	RNA071	P5-7	ttgagagcg	P7-9	gaactataa
Seq072	RNA072	P5-8	ttgctgcgt	P7-9	gaactataa
Seq073	RNA073	P5-1	aaccatgga	P7-10	atccttcaa
Seq074	RNA074	P5-2	aaccgccaa	P7-10	atccttcaa
Seq075	RNA075	P5-3	ccatagacg	P7-10	atccttcaa
Seq076	RNA076	P5-4	ccattgcat	P7-10	atccttcaa
Seq077	RNA077	P5-5	ggatatcct	P7-10	atccttcaa
Seq078	RNA078	P5-6	ggcgaatca	P7-10	atccttcaa
Seq079	RNA079	P5-7	ttgagagcg	P7-10	atccttcaa
Seq080	RNA080	P5-8	ttgctgcgt	P7-10	atccttcaa
Seq081	RNA081	P5-1	aaccatgga	P7-11	ctcagtctt
Seq082	RNA082	P5-2	aaccgccaa	P7-11	ctcagtctt
Seq083	RNA083	P5-3	ccatagacg	P7-11	ctcagtctt
Seq084	RNA084	P5-4	ccattgcat	P7-11	ctcagtctt
Seq085	RNA085	P5-5	ggatatcct	P7-11	ctcagtctt
Seq086	RNA086	P5-6	ggcgaatca	P7-11	ctcagtctt
Seq087	RNA087	P5-7	ttgagagcg	P7-11	ctcagtctt
Seq088	RNA088	P5-8	ttgctgcgt	P7-11	ctcagtctt
Seq089	RNA089	P5-1	aaccatgga	P7-12	cggaatatt
Seq090	RNA090	P5-2	aaccgccaa	P7-12	cggaatatt
Seq091	RNA091	P5-3	ccatagacg	P7-12	cggaatatt
Seq092	RNA092	P5-4	ccattgcat	P7-12	cggaatatt
Seq093	RNA093	P5-5	ggatatcct	P7-12	cggaatatt
Seq094	RNA094	P5-6	ggcgaatca	P7-12	cggaatatt
Seq095	RNA095	P5-7	ttgagagcg	P7-12	cggaatatt
Seq096	RNA096	P5-8	ttgctgcgt	P7-12	cggaatatt
Seq097	RNA097	P5-1	aaccatgga	P7-13	actcttggt
Seq098	RNA098	P5-2	aaccgccaa	P7-13	actcttggt
Seq099	RNA099	P5-3	ccatagacg	P7-13	actcttggt
Seq100	gDNA1	P5-4	ccattgcat	P7-13	actcttggt
Seq101	gDNA2	P5-5	ggatatcct	P7-13	actcttggt
Seq102	gDNA3	P5-6	ggcgaatca	P7-13	actcttggt
Seq103	gDNA4	P5-7	ttgagagcg	P7-13	actcttggt
